# LANA-dependent Interaction of Host Factors DAXX and BRD4 Impact KSHV Lytic Replication

**DOI:** 10.64898/2026.01.28.699085

**Authors:** Maria del Carmen Chacon Castro, Rithika Adavikolanu, Kelsey M. Haas, Yuan Zhou, Nevan J. Krogan, Robyn M. Kaake, Erica L. Sanchez

**Author notes:** Corresponding author: Erica L. Sanchez.

## Abstract

Kaposi’s Sarcoma-Associated Herpesvirus (KSHV) is an oncogenic gammaherpesvirus that causes Kaposi’s Sarcoma (KS). KSHV alternates between latent and lytic phases. Latency is marked by limited viral gene expression and absence of virion production, whereas the lytic phase is characterized by the expression of all viral genes in a temporally and sequentially regulated cascade of immediate-early, early, and late genes, culminating in viral genome replication and infectious virion production. Both KSHV latent and lytic viral phases contribute to its pathogenesis and the development of KS. KSHV proteins hijack host proteins, rewiring host cellular processes and signaling pathways, and modulating host gene expression. KSHV establishes latency through stable interactions between viral proteins and host factors, with the Latency Associated Nuclear Antigen (LANA) serving as a key regulator that interacts with host machinery to maintain the viral episome and regulate viral replication. However, the consequences for host proteins binding viral proteins, including changes in their interaction networks and their impact on viral replication, remains poorly understood. Here, using Immunoprecipitation Mass Spectrometry (IP-MS), we identified and validated the host death domain-associated protein (DAXX) and DNA ligase 3 (LIG3) as major LANA-associated factors and discovered a LANA-dependent recruitment of Bromodomain-containing protein 4 (BRD4) to DAXX. This remodeling of the DAXX interactome guided functional analyses demonstrating roles for DAXX and BRD4 in supporting KSHV infection. Functional studies show that siRNA knockdown of DAXX or BRD4 in iSLK.BAC16 cells, followed by lytic reactivation, significantly induced viral gene transcription and protein expression of KSHV lytic genes ORF45, ORF59, ORF26, and K8.1. Conversely, siRNA knockdown of LIG3 reduced the transcription and protein expression of KSHV lytic genes. Viral genome replication and infectious virion production were elevated upon knockdown of DAXX or BRD4 and reduced after the knockdown of LIG3. Additionally, chemical inhibition of BRD4 activity by the drug JQ1 in iSLK.BAC16 cells, followed by lytic reactivation, resulted in elevated KSHV lytic gene expression, genome replication, and infectious virus production. Together, these data suggest that both DAXX and BRD4 host genes contribute to KSHV latency maintenance, while LIG3 is required for lytic reactivation. Understanding the functional significance of these LANA-interacting host factors in regulating KSHV infection is critical for identifying therapeutic targets and developing potential treatment strategies.
