## Supplementary Table 1 for "LANA-dependent Interaction of Host Factors DAXX and BRD4 Impact KSHV Lytic Replication"

### Sheet: Table S1
Sample Information				Cell Culture and Transfection Information				Immunoprecipitation Information
Filename	Sample Name	Sample #	Replicate #	Cell Type	Transfection Condition	EV plasmid	LANA plasmid	Antibody	Antibody Company; Cat #	Antibody Amount
lu116673	Control-Mouse_EV-R1	1	Rep1	HEK293T	Empty Vector (EV)	10 μg	--	Mouse IgG	Invitrogen, MA110407	1 μg
lu116675	Control-Mouse_LANA-R1	2	Rep1	HEK293T	LANA-HTBH (LANA)	5 μg	5 μg	Mouse IgG	Invitrogen, MA110407	1 μg
lu116677	Control-Rabbit_EV-R1	3	Rep1	HEK293T	Empty Vector (EV)	10 μg	--	Rabbit IgG	Proteintech, 30000-0-AP	1 μg
lu116679	Control-Rabbit_LANA-R1	4	Rep1	HEK293T	LANA-HTBH (LANA)	5 μg	5 μg	Rabbit IgG	Proteintech, 30000-0-AP	1 μg
lu116681	DAXX_EV-R1	5	Rep1	HEK293T	Empty Vector (EV)	10 μg	--	DAXX	Invitrogen, MA119731	2.5 μg
lu116683	DAXX_LANA-R1	6	Rep1	HEK293T	LANA-HTBH (LANA)	5 μg	5 μg	DAXX	Invitrogen, MA119731	2.5 μg
lu116685	LIG3_EV-R1	7	Rep1	HEK293T	Empty Vector (EV)	10 μg	--	LIG3	Proteintech; 26583-1-AP	2.5 μg
lu116687	LIG3_LANA-R1	8	Rep1	HEK293T	LANA-HTBH (LANA)	5 μg	5 μg	LIG3	Proteintech; 26583-1-AP	2.5 μg
lu117126	Control-Mouse_EV-R1	9	Rep2	HEK293T	Empty Vector (EV)	10 μg	--	Mouse IgG	Invitrogen, MA110407	1 μg
lu117128	Control-Mouse_LANA-R1	10	Rep2	HEK293T	LANA-HTBH (LANA)	5 μg	5 μg	Mouse IgG	Invitrogen, MA110407	1 μg
lu117130	Control-Rabbit_EV-R1	11	Rep2	HEK293T	Empty Vector (EV)	10 μg	--	Rabbit IgG	Proteintech, 30000-0-AP	1 μg
lu117132	Control-Rabbit_LANA-R1	12	Rep2	HEK293T	LANA-HTBH (LANA)	5 μg	5 μg	Rabbit IgG	Proteintech, 30000-0-AP	1 μg
lu117134	DAXX_EV-R1	13	Rep2	HEK293T	Empty Vector (EV)	10 μg	--	DAXX	Invitrogen, MA119731	2.5 μg
lu117136	DAXX_LANA-R1	14	Rep2	HEK293T	LANA-HTBH (LANA)	5 μg	5 μg	DAXX	Invitrogen, MA119731	2.5 μg
lu117138	LIG3_EV-R1	15	Rep2	HEK293T	Empty Vector (EV)	10 μg	--	LIG3	Proteintech; 26583-1-AP	2.5 μg
lu117140	LIG3_LANA-R1	16	Rep2	HEK293T	LANA-HTBH (LANA)	5 μg	5 μg	LIG3	Proteintech; 26583-1-AP	2.5 μg
lu117889	Control-Mouse_EV-R1	17	Rep3	HEK293T	Empty Vector (EV)	10 μg	--	Mouse IgG	Invitrogen, MA110407	1 μg
lu117891	Control-Mouse_LANA-R1	18	Rep3	HEK293T	LANA-HTBH (LANA)	10 μg	5 μg	Mouse IgG	Invitrogen, MA110407	1 μg
lu117893	Control-Rabbit_EV-R1	19	Rep3	HEK293T	Empty Vector (EV)	5 μg	--	Rabbit IgG	Proteintech, 30000-0-AP	1 μg
lu117895	Control-Rabbit_LANA-R1	20	Rep3	HEK293T	LANA-HTBH (LANA)	10 μg	5 μg	Rabbit IgG	Proteintech, 30000-0-AP	1 μg
lu117897	DAXX_EV-R1	21	Rep3	HEK293T	Empty Vector (EV)	5 μg	--	DAXX	Invitrogen, MA119731	2.5 μg
lu117899	DAXX_LANA-R1	22	Rep3	HEK293T	LANA-HTBH (LANA)	10 μg	5 μg	DAXX	Invitrogen, MA119731	2.5 μg
lu117901	LIG3_EV-R1	23	Rep3	HEK293T	Empty Vector (EV)	5 μg	--	LIG3	Proteintech; 26583-1-AP	2.5 μg
lu117903	LIG3_LANA-R1	24	Rep3	HEK293T	LANA-HTBH (LANA)	10 μg	5 μg	LIG3	Proteintech; 26583-1-AP	2.5 μg
