## Supplementary Table 2 for "LANA-dependent Interaction of Host Factors DAXX and BRD4 Impact KSHV Lytic Replication"

### Sheet: LC Parameters
Sample pickup:
Volume [µl]:	2
Flow [µl / min]:	20
Sample loading:
Volume [µl]:	8
Flow [µl / min]:	unspecified
Max. pressure [Bar]:	400
Gradient:
Time [mm:ss]	Duration [mm:ss]	Flow [nl/min]	Mixture [%B]
00:00	00:00	600	4
100:00	44:00	600	35
108:00	05:00	600	45
110:00	01:00	600	88
120:00	10:00	600	88
Pre-column equilibration:
Volume [µl]:	6
Flow [µl / min]:	unspecified
Max. pressure [Bar]:	unspecified
Analytical column equilibration:
Volume [µl]:	8
Flow [µl / min]:	unspecified
Max. pressure [Bar]:	400
Autosampler wash:
Flush volume [µl]:	100

### Sheet: MS Parameters
Global Settings
	Use Static Source Gasses
	Use Ion Source Settings from Tune = Checked
	Collision Gas pressure (mTorr)= 1
	Method Duration (min)= 60
	Spray Voltage = Static
	Gas Mode = Static
	Infusion Mode (LC)= False
	FAIMS Mode = Not Installed
	Internal Mass Calibration = User-defined Lock Mass
	Application Mode = Peptide
	Pressure Mode = Standard
	Default Charge State = 2
	Advanced Peak Determination = True
	Xcalibur AcquireX enabled for method modifications = False
	Internal Calibration Positive and Negative
		m/z|	Polarity|
		371.10124|	Positive|
		445.12003|	Positive|
		519.13883|	Positive|
Experiment 1
	Experiment Name = MS
	Start Time (min) = 0
	End Time (min) = 60
	Cycle Time (sec) = 1
		Scan MasterScan
			MSn Level = 1
			Desired minimum points across the peak = 6
			Use Wide Quad Isolation = True
			Detector Type = Orbitrap
			Orbitrap Resolution = 240K
			Mass Range = Normal
			Scan Range (m/z) = 350-1350
			Maximum Injection Time (ms) = 50
			AGC Target = 1000000
			Normalized AGC Target = 250%
			Microscans = 1
			RF Lens (%) = 30
			Maximum Injection Time Type = Custom
			Use ETD Internal Calibration = False
			DataType = Profile
			Polarity = Positive
			Source Fragmentation = False
			Scan Description =
			Enhanced Resolution Mode = Off
		Filter PrecursorSelectionRange
			Mass Range = 350-1350
		Filter MIPS
			Relax Restrictions when too few Precursors are Found = True
			MIPS Mode = Peptide
		Filter ChargeState
			Include charge state(s) = 2-5
			Include undetermined charge states = False
		Filter DynamicExclusion
			Exclude after n times = 2
			Exclusion duration (s) = 20
			Mass Tolerance = ppm
			Mass tolerance low = 10
			Mass tolerance high = 10
			Use Common Settings = False
			Exclude isotopes = True
			Perform dependent scan on single charge state per precursor only = False
			Exclude Within Cycle = True
		Data Dependent Properties
			Data Dependent Mode= Cycle Time
Scan Event 1
		Scan ddMSnScan
			Collision Energy Type = Normalized
			Desired minimum points across the peak = 6
			MSn Level = 2
			Isolation Mode = Quadrupole
			Enable Intelligent Product Acquisition for MS2 Isolation = False
			Isolation Window = 0.7
			Isolation Offset = Off
			Reported Mass = Original Mass
			Multi-notch Isolation = False
			Scan Range Mode = Define m/z range
			Scan Priority= 1
			ActivationType = HCD
			Collision Energy Mode = Fixed
			Collision Energy (%) = 32
			Detector Type = IonTrap
			Ion Trap Scan Rate = Rapid
			Scan Range (m/z) = 200-1200
			Maximum Injection Time (ms) = 18
			AGC Target = 30000
			Normalized AGC Target = 300%
			Inject ions for all available parallelizable time = False
			Microscans = 1
			Maximum Injection Time Type = Dynamic
			Use ETD Internal Calibration = False
			DataType = Centroid
			Polarity = Positive
			Source Fragmentation = False
			Scan Description =
			Time Mode = Unscheduled
			Enhanced Resolution Mode = Off

### Sheet: MaxQuant Parameters
<?xml version="1.0" encoding="utf-8"?>
<MaxQuantParams xmlns:xsd="http://www.w3.org/2001/XMLSchema" xmlns:xsi="http://www.w3.org/2001/XMLSchema-instance">
<fastaFiles>
<FastaFileInfo>
<fastaFilePath>C:\Robyn\DB\ELS_KSHV_database.fasta</fastaFilePath>
<identifierParseRule>>.*\|(.*)\|</identifierParseRule>
<descriptionParseRule>>(.*)</descriptionParseRule>
<taxonomyParseRule></taxonomyParseRule>
<variationParseRule></variationParseRule>
<modificationParseRule></modificationParseRule>
<taxonomyId></taxonomyId>
</FastaFileInfo>
<FastaFileInfo>
<fastaFilePath>C:\Robyn\DB\NEW_2023\uniprotkb_reviewed_2024_01_08.fasta</fastaFilePath>
<identifierParseRule>>.*\|(.*)\|</identifierParseRule>
<descriptionParseRule>>(.*)</descriptionParseRule>
<taxonomyParseRule></taxonomyParseRule>
<variationParseRule></variationParseRule>
<modificationParseRule></modificationParseRule>
<taxonomyId></taxonomyId>
</FastaFileInfo>
</fastaFiles>
<fastaFilesProteogenomics>
</fastaFilesProteogenomics>
<fastaFilesFirstSearch>
</fastaFilesFirstSearch>
<fixedSearchFolder></fixedSearchFolder>
<andromedaCacheSize>350000</andromedaCacheSize>
<advancedRatios>True</advancedRatios>
<pvalThres>0.005</pvalThres>
<rtShift>False</rtShift>
<separateLfq>False</separateLfq>
<lfqStabilizeLargeRatios>True</lfqStabilizeLargeRatios>
<lfqRequireMsms>True</lfqRequireMsms>
<lfqBayesQuant>False</lfqBayesQuant>
<decoyMode>revert</decoyMode>
<includeContaminants>True</includeContaminants>
<maxPeptideMass>4600</maxPeptideMass>
<epsilonMutationScore>True</epsilonMutationScore>
<mutatedPeptidesSeparately>True</mutatedPeptidesSeparately>
<proteogenomicPeptidesSeparately>True</proteogenomicPeptidesSeparately>
<minDeltaScoreUnmodifiedPeptides>0</minDeltaScoreUnmodifiedPeptides>
<minDeltaScoreModifiedPeptides>6</minDeltaScoreModifiedPeptides>
<minScoreUnmodifiedPeptides>0</minScoreUnmodifiedPeptides>
<minScoreModifiedPeptides>40</minScoreModifiedPeptides>
<secondPeptide>True</secondPeptide>
<matchBetweenRuns>False</matchBetweenRuns>
<matchUnidentifiedFeatures>False</matchUnidentifiedFeatures>
<matchBetweenRunsFdr>False</matchBetweenRunsFdr>
<dependentPeptides>False</dependentPeptides>
<dependentPeptideFdr>0</dependentPeptideFdr>
<dependentPeptideMassBin>0</dependentPeptideMassBin>
<dependentPeptidesBetweenRuns>False</dependentPeptidesBetweenRuns>
<dependentPeptidesWithinExperiment>False</dependentPeptidesWithinExperiment>
<dependentPeptidesWithinParameterGroup>False</dependentPeptidesWithinParameterGroup>
<dependentPeptidesRestrictFractions>False</dependentPeptidesRestrictFractions>
<dependentPeptidesFractionDifference>0</dependentPeptidesFractionDifference>
<ibaq>False</ibaq>
<top3>False</top3>
<independentEnzymes>False</independentEnzymes>
<useDeltaScore>False</useDeltaScore>
<splitProteinGroupsByTaxonomy>False</splitProteinGroupsByTaxonomy>
<taxonomyLevel>Species</taxonomyLevel>
<avalon>False</avalon>
<nModColumns>3</nModColumns>
<ibaqLogFit>False</ibaqLogFit>
<ibaqChargeNormalization>False</ibaqChargeNormalization>
<razorProteinFdr>True</razorProteinFdr>
<deNovoSequencing>False</deNovoSequencing>
<deNovoVarMods>False</deNovoVarMods>
<deNovoCompleteSequence>False</deNovoCompleteSequence>
<deNovoCalibratedMasses>False</deNovoCalibratedMasses>
<deNovoMaxIterations>0</deNovoMaxIterations>
<deNovoProteaseReward>0</deNovoProteaseReward>
<deNovoProteaseRewardTof>0</deNovoProteaseRewardTof>
<deNovoAgPenalty>0</deNovoAgPenalty>
<deNovoGgPenalty>0</deNovoGgPenalty>
<deNovoUseComplementScore>True</deNovoUseComplementScore>
<deNovoUseProteaseScore>True</deNovoUseProteaseScore>
<deNovoUseWaterLossScore>True</deNovoUseWaterLossScore>
<deNovoUseAmmoniaLossScore>True</deNovoUseAmmoniaLossScore>
<deNovoUseA2Score>True</deNovoUseA2Score>
<deNovoMassClusterTolDa>0</deNovoMassClusterTolDa>
<deNovoScalingFactor>0</deNovoScalingFactor>
<massDifferenceSearch>False</massDifferenceSearch>
<isotopeCalc>False</isotopeCalc>
<minPepLen>7</minPepLen>
<psmFdrCrosslink>0.01</psmFdrCrosslink>
<peptideFdr>0.01</peptideFdr>
<proteinFdr>0.01</proteinFdr>
<siteFdr>0.01</siteFdr>
<minPeptideLengthForUnspecificSearch>8</minPeptideLengthForUnspecificSearch>
<maxPeptideLengthForUnspecificSearch>25</maxPeptideLengthForUnspecificSearch>
<useNormRatiosForOccupancy>True</useNormRatiosForOccupancy>
<minPeptides>1</minPeptides>
<minRazorPeptides>1</minRazorPeptides>
<minUniquePeptides>0</minUniquePeptides>
<useCounterparts>False</useCounterparts>
<advancedSiteIntensities>True</advancedSiteIntensities>
<customProteinQuantification>False</customProteinQuantification>
<customProteinQuantificationFile></customProteinQuantificationFile>
<minRatioCount>2</minRatioCount>
<restrictProteinQuantification>True</restrictProteinQuantification>
<restrictMods>
<string>Oxidation (M)</string>
<string>Acetyl (Protein N-term)</string>
</restrictMods>
<matchingTimeWindow>0</matchingTimeWindow>
<matchingIonMobilityWindow>0</matchingIonMobilityWindow>
<alignmentTimeWindow>0</alignmentTimeWindow>
<alignmentIonMobilityWindow>0</alignmentIonMobilityWindow>
<numberOfCandidatesMsms>15</numberOfCandidatesMsms>
<compositionPrediction>0</compositionPrediction>
<quantMode>1</quantMode>
<massDifferenceMods>
</massDifferenceMods>
<mainSearchMaxCombinations>200</mainSearchMaxCombinations>
<writeMsScansTable>False</writeMsScansTable>
<writeMsmsScansTable>True</writeMsmsScansTable>
<writePasefMsmsScansTable>True</writePasefMsmsScansTable>
<writeAccumulatedMsmsScansTable>True</writeAccumulatedMsmsScansTable>
<writeMs3ScansTable>True</writeMs3ScansTable>
<writeAllPeptidesTable>True</writeAllPeptidesTable>
<writeMzRangeTable>True</writeMzRangeTable>
<writeDiaFragmentTable>False</writeDiaFragmentTable>
<writeDiaFragmentQuantTable>False</writeDiaFragmentQuantTable>
<writeMzTab>False</writeMzTab>
<writeSdrf>False</writeSdrf>
<disableMd5>False</disableMd5>
<cacheBinInds>True</cacheBinInds>
<etdIncludeB>False</etdIncludeB>
<ms2PrecursorShift>0</ms2PrecursorShift>
<complementaryIonPpm>20</complementaryIonPpm>
<variationParseRule></variationParseRule>
<variationMode>none</variationMode>
<useSeriesReporters>False</useSeriesReporters>
<name>session1</name>
<maxQuantVersion>2.4.9.0</maxQuantVersion>
<pluginFolder></pluginFolder>
<numThreads>8</numThreads>
<emailAddress></emailAddress>
<smtpHost></smtpHost>
<emailFromAddress></emailFromAddress>
<fixedCombinedFolder></fixedCombinedFolder>
<fullMinMz>-1.79589544172745E+308</fullMinMz>
<fullMaxMz>1.79589544172745E+308</fullMaxMz>
<sendEmail>False</sendEmail>
<ionCountIntensities>False</ionCountIntensities>
<verboseColumnHeaders>False</verboseColumnHeaders>
<calcPeakProperties>False</calcPeakProperties>
<showCentroidMassDifferences>False</showCentroidMassDifferences>
<showIsotopeMassDifferences>False</showIsotopeMassDifferences>
<useDotNetCore>True</useDotNetCore>
<profilePerformance>False</profilePerformance>
<filePaths>
<string>C:\Robyn\Temp\20241024_RA13_15_16_DAXX_LIG3_All\lu116673.raw</string>
<string>C:\Robyn\Temp\20241024_RA13_15_16_DAXX_LIG3_All\lu116675.raw</string>
<string>C:\Robyn\Temp\20241024_RA13_15_16_DAXX_LIG3_All\lu116677.raw</string>
<string>C:\Robyn\Temp\20241024_RA13_15_16_DAXX_LIG3_All\lu116679.raw</string>
<string>C:\Robyn\Temp\20241024_RA13_15_16_DAXX_LIG3_All\lu116681.raw</string>
<string>C:\Robyn\Temp\20241024_RA13_15_16_DAXX_LIG3_All\lu116683.raw</string>
<string>C:\Robyn\Temp\20241024_RA13_15_16_DAXX_LIG3_All\lu116685.raw</string>
<string>C:\Robyn\Temp\20241024_RA13_15_16_DAXX_LIG3_All\lu116687.raw</string>
<string>C:\Robyn\Temp\20241024_RA13_15_16_DAXX_LIG3_All\lu117126.raw</string>
<string>C:\Robyn\Temp\20241024_RA13_15_16_DAXX_LIG3_All\lu117128.raw</string>
<string>C:\Robyn\Temp\20241024_RA13_15_16_DAXX_LIG3_All\lu117130.raw</string>
<string>C:\Robyn\Temp\20241024_RA13_15_16_DAXX_LIG3_All\lu117132.raw</string>
<string>C:\Robyn\Temp\20241024_RA13_15_16_DAXX_LIG3_All\lu117134.raw</string>
<string>C:\Robyn\Temp\20241024_RA13_15_16_DAXX_LIG3_All\lu117136.raw</string>
<string>C:\Robyn\Temp\20241024_RA13_15_16_DAXX_LIG3_All\lu117138.raw</string>
<string>C:\Robyn\Temp\20241024_RA13_15_16_DAXX_LIG3_All\lu117140.raw</string>
<string>C:\Robyn\Temp\20241024_RA13_15_16_DAXX_LIG3_All\lu117889.raw</string>
<string>C:\Robyn\Temp\20241024_RA13_15_16_DAXX_LIG3_All\lu117891.raw</string>
<string>C:\Robyn\Temp\20241024_RA13_15_16_DAXX_LIG3_All\lu117893.raw</string>
<string>C:\Robyn\Temp\20241024_RA13_15_16_DAXX_LIG3_All\lu117895.raw</string>
<string>C:\Robyn\Temp\20241024_RA13_15_16_DAXX_LIG3_All\lu117897.raw</string>
<string>C:\Robyn\Temp\20241024_RA13_15_16_DAXX_LIG3_All\lu117899.raw</string>
<string>C:\Robyn\Temp\20241024_RA13_15_16_DAXX_LIG3_All\lu117901.raw</string>
<string>C:\Robyn\Temp\20241024_RA13_15_16_DAXX_LIG3_All\lu117903.raw</string>
</filePaths>
<experiments>
<string>lu116673</string>
<string>lu116675</string>
<string>lu116677</string>
<string>lu116679</string>
<string>lu116681</string>
<string>lu116683</string>
<string>lu116685</string>
<string>lu116687</string>
<string>lu117126</string>
<string>lu117128</string>
<string>lu117130</string>
<string>lu117132</string>
<string>lu117134</string>
<string>lu117136</string>
<string>lu117138</string>
<string>lu117140</string>
<string>lu117889</string>
<string>lu117891</string>
<string>lu117893</string>
<string>lu117895</string>
<string>lu117897</string>
<string>lu117899</string>
<string>lu117901</string>
<string>lu117903</string>
</experiments>
<fractions>
<short>32767</short>
<short>32767</short>
<short>32767</short>
<short>32767</short>
<short>32767</short>
<short>32767</short>
<short>32767</short>
<short>32767</short>
<short>32767</short>
<short>32767</short>
<short>32767</short>
<short>32767</short>
<short>32767</short>
<short>32767</short>
<short>32767</short>
<short>32767</short>
<short>32767</short>
<short>32767</short>
<short>32767</short>
<short>32767</short>
<short>32767</short>
<short>32767</short>
<short>32767</short>
<short>32767</short>
</fractions>
<ptms>
<boolean>False</boolean>
<boolean>False</boolean>
<boolean>False</boolean>
<boolean>False</boolean>
<boolean>False</boolean>
<boolean>False</boolean>
<boolean>False</boolean>
<boolean>False</boolean>
<boolean>False</boolean>
<boolean>False</boolean>
<boolean>False</boolean>
<boolean>False</boolean>
<boolean>False</boolean>
<boolean>False</boolean>
<boolean>False</boolean>
<boolean>False</boolean>
<boolean>False</boolean>
<boolean>False</boolean>
<boolean>False</boolean>
<boolean>False</boolean>
<boolean>False</boolean>
<boolean>False</boolean>
<boolean>False</boolean>
<boolean>False</boolean>
</ptms>
<paramGroupIndices>
<int>0</int>
<int>0</int>
<int>0</int>
<int>0</int>
<int>0</int>
<int>0</int>
<int>0</int>
<int>0</int>
<int>0</int>
<int>0</int>
<int>0</int>
<int>0</int>
<int>0</int>
<int>0</int>
<int>0</int>
<int>0</int>
<int>0</int>
<int>0</int>
<int>0</int>
<int>0</int>
<int>0</int>
<int>0</int>
<int>0</int>
<int>0</int>
</paramGroupIndices>
<referenceChannel>
<string></string>
<string></string>
<string></string>
<string></string>
<string></string>
<string></string>
<string></string>
<string></string>
<string></string>
<string></string>
<string></string>
<string></string>
<string></string>
<string></string>
<string></string>
<string></string>
<string></string>
<string></string>
<string></string>
<string></string>
<string></string>
<string></string>
<string></string>
<string></string>
</referenceChannel>
<lfqTopNPeptides>0</lfqTopNPeptides>
<diaJoinPrecChargesForLfq>False</diaJoinPrecChargesForLfq>
<diaFragChargesForQuant>1</diaFragChargesForQuant>
<gridSpacing>0.7</gridSpacing>
<proteinGroupingFile></proteinGroupingFile>
<useAndromeda20>False</useAndromeda20>
<useAndromeda20DefaultModel>False</useAndromeda20DefaultModel>
<andromeda20AltModelPath></andromeda20AltModelPath>
<intensityPredictionFolder></intensityPredictionFolder>
<parameterGroups>
<parameterGroup>
<andromeda20AltModelPath></andromeda20AltModelPath>
<andromeda20DefaultModel>False</andromeda20DefaultModel>
<useAndromeda20>False</useAndromeda20>
<msInstrument>0</msInstrument>
<maxCharge>7</maxCharge>
<minPeakLen>2</minPeakLen>
<diaMinPeakLen>1</diaMinPeakLen>
<useMs1Centroids>False</useMs1Centroids>
<useMs2Centroids>False</useMs2Centroids>
<cutPeaks>True</cutPeaks>
<gapScans>1</gapScans>
<minTime>NaN</minTime>
<maxTime>NaN</maxTime>
<matchType>MatchFromAndTo</matchType>
<intensityDetermination>0</intensityDetermination>
<centroidMatchTol>8</centroidMatchTol>
<centroidMatchTolInPpm>True</centroidMatchTolInPpm>
<centroidHalfWidth>35</centroidHalfWidth>
<centroidHalfWidthInPpm>True</centroidHalfWidthInPpm>
<valleyFactor>1.4</valleyFactor>
<isotopeValleyFactor>1.2</isotopeValleyFactor>
<advancedPeakSplitting>False</advancedPeakSplitting>
<intensityThresholdMs1Dda>0</intensityThresholdMs1Dda>
<intensityThresholdMs1Dia>0</intensityThresholdMs1Dia>
<intensityThresholdMs2>0</intensityThresholdMs2>
<labelMods>
<string></string>
</labelMods>
<lcmsRunType>Standard</lcmsRunType>
<reQuantify>True</reQuantify>
<lfqMode>1</lfqMode>
<lfqNormClusterSize>80</lfqNormClusterSize>
<lfqMinEdgesPerNode>3</lfqMinEdgesPerNode>
<lfqAvEdgesPerNode>6</lfqAvEdgesPerNode>
<lfqMaxFeatures>100000</lfqMaxFeatures>
<neucodeMaxPpm>0</neucodeMaxPpm>
<neucodeResolution>0</neucodeResolution>
<neucodeResolutionInMda>False</neucodeResolutionInMda>
<neucodeInSilicoLowRes>False</neucodeInSilicoLowRes>
<fastLfq>True</fastLfq>
<lfqRestrictFeatures>False</lfqRestrictFeatures>
<lfqMinRatioCount>2</lfqMinRatioCount>
<lfqMinRatioCountDia>5</lfqMinRatioCountDia>
<lfqPrioritizeMs1Dia>True</lfqPrioritizeMs1Dia>
<maxLabeledAa>0</maxLabeledAa>
<maxNmods>5</maxNmods>
<maxMissedCleavages>2</maxMissedCleavages>
<multiplicity>1</multiplicity>
<enzymeMode>0</enzymeMode>
<complementaryReporterType>0</complementaryReporterType>
<reporterNormalization>0</reporterNormalization>
<neucodeIntensityMode>0</neucodeIntensityMode>
<fixedModifications>
<string>Carbamidomethyl (C)</string>
</fixedModifications>
<enzymes>
<string>Trypsin/P</string>
</enzymes>
<enzymesFirstSearch>
</enzymesFirstSearch>
<enzymeModeFirstSearch>0</enzymeModeFirstSearch>
<useEnzymeFirstSearch>False</useEnzymeFirstSearch>
<useVariableModificationsFirstSearch>False</useVariableModificationsFirstSearch>
<variableModifications>
<string>Oxidation (M)</string>
<string>Acetyl (Protein N-term)</string>
</variableModifications>
<useMultiModification>False</useMultiModification>
<multiModifications>
</multiModifications>
<isobaricLabels>
</isobaricLabels>
<neucodeLabels>
</neucodeLabels>
<variableModificationsFirstSearch>
</variableModificationsFirstSearch>
<hasAdditionalVariableModifications>False</hasAdditionalVariableModifications>
<additionalVariableModifications>
</additionalVariableModifications>
<additionalVariableModificationProteins>
</additionalVariableModificationProteins>
<doMassFiltering>True</doMassFiltering>
<firstSearchTol>20</firstSearchTol>
<mainSearchTol>4.5</mainSearchTol>
<searchTolInPpm>True</searchTolInPpm>
<isotopeMatchTol>2</isotopeMatchTol>
<isotopeMatchTolInPpm>True</isotopeMatchTolInPpm>
<isotopeTimeCorrelation>0.6</isotopeTimeCorrelation>
<theorIsotopeCorrelation>0.6</theorIsotopeCorrelation>
<checkMassDeficit>True</checkMassDeficit>
<recalibrationInPpm>True</recalibrationInPpm>
<intensityDependentCalibration>False</intensityDependentCalibration>
<minScoreForCalibration>70</minScoreForCalibration>
<matchLibraryFile>False</matchLibraryFile>
<libraryFile></libraryFile>
<matchLibraryMassTolPpm>0</matchLibraryMassTolPpm>
<matchLibraryTimeTolMin>0</matchLibraryTimeTolMin>
<matchLabelTimeTolMin>0</matchLabelTimeTolMin>
<reporterMassTolerance>NaN</reporterMassTolerance>
<reporterPif>NaN</reporterPif>
<filterPif>False</filterPif>
<reporterFraction>NaN</reporterFraction>
<reporterBasePeakRatio>NaN</reporterBasePeakRatio>
<timsHalfWidth>0</timsHalfWidth>
<timsStep>0</timsStep>
<timsResolution>0</timsResolution>
<timsMinMsmsIntensity>0</timsMinMsmsIntensity>
<timsRemovePrecursor>True</timsRemovePrecursor>
<timsIsobaricLabels>False</timsIsobaricLabels>
<timsCollapseMsms>True</timsCollapseMsms>
<crossLinkingType>0</crossLinkingType>
<crossLinker></crossLinker>
<minMatchXl>3</minMatchXl>
<minPairedPepLenXl>6</minPairedPepLenXl>
<minScoreDipeptide>40</minScoreDipeptide>
<minScoreMonopeptide>0</minScoreMonopeptide>
<minScorePartialCross>10</minScorePartialCross>
<crosslinkOnlyIntraProtein>False</crosslinkOnlyIntraProtein>
<crosslinkIntensityBasedPrecursor>True</crosslinkIntensityBasedPrecursor>
<isHybridPrecDetermination>False</isHybridPrecDetermination>
<topXcross>3</topXcross>
<doesSeparateInterIntraProteinCross>False</doesSeparateInterIntraProteinCross>
<crosslinkMaxMonoUnsaturated>0</crosslinkMaxMonoUnsaturated>
<crosslinkMaxMonoSaturated>0</crosslinkMaxMonoSaturated>
<crosslinkMaxDiUnsaturated>0</crosslinkMaxDiUnsaturated>
<crosslinkMaxDiSaturated>0</crosslinkMaxDiSaturated>
<crosslinkModifications>
</crosslinkModifications>
<crosslinkFastaFiles>
</crosslinkFastaFiles>
<crosslinkSites>
</crosslinkSites>
<crosslinkNetworkFiles>
</crosslinkNetworkFiles>
<crosslinkMode></crosslinkMode>
<peakRefinement>False</peakRefinement>
<isobaricSumOverWindow>True</isobaricSumOverWindow>
<isobaricWeightExponent>0.75</isobaricWeightExponent>
<collapseMsmsOnIsotopePatterns>False</collapseMsmsOnIsotopePatterns>
<diaLibraryType>0</diaLibraryType>
<diaLibraryPaths>
</diaLibraryPaths>
<diaEvidencePaths>
</diaEvidencePaths>
<diaMsmsPaths>
</diaMsmsPaths>
<diaLabelIndsForLibraryMatch>
</diaLabelIndsForLibraryMatch>
<diaInitialPrecMassTolPpm>20</diaInitialPrecMassTolPpm>
<diaInitialFragMassTolPpm>20</diaInitialFragMassTolPpm>
<diaCorrThresholdFeatureClustering>0.85</diaCorrThresholdFeatureClustering>
<diaPrecTolPpmFeatureClustering>2</diaPrecTolPpmFeatureClustering>
<diaFragTolPpmFeatureClustering>2</diaFragTolPpmFeatureClustering>
<diaScoreN>12</diaScoreN>
<diaScoreNAdditional>5</diaScoreNAdditional>
<diaMinScore>1.99</diaMinScore>
<diaXgBoostBaseScore>0.4</diaXgBoostBaseScore>
<diaXgBoostSubSample>0.9</diaXgBoostSubSample>
<centroidPosition>0</centroidPosition>
<diaQuantMethod>7</diaQuantMethod>
<diaFeatureQuantMethod>2</diaFeatureQuantMethod>
<lfqNormType>1</lfqNormType>
<diaTopNForQuant>12</diaTopNForQuant>
<diaTopNCorrelationForQuant>7</diaTopNCorrelationForQuant>
<diaFragmentCorrelationForQuant>0.78</diaFragmentCorrelationForQuant>
<diaMinMsmsIntensityForQuant>0</diaMinMsmsIntensityForQuant>
<diaTopMsmsIntensityQuantileForQuant>0.85</diaTopMsmsIntensityQuantileForQuant>
<diaMinFragmentOverlapScore>0</diaMinFragmentOverlapScore>
<diaMinPrecursorScore>0</diaMinPrecursorScore>
<diaUseProfileCorrelation>False</diaUseProfileCorrelation>
<diaMinPrecProfileCorrelation>0</diaMinPrecProfileCorrelation>
<diaMinFragProfileCorrelation>0</diaMinFragProfileCorrelation>
<diaXgBoostMinChildWeight>9</diaXgBoostMinChildWeight>
<diaXgBoostMaximumTreeDepth>12</diaXgBoostMaximumTreeDepth>
<diaXgBoostEstimators>580</diaXgBoostEstimators>
<diaXgBoostGamma>0.9</diaXgBoostGamma>
<diaXgBoostMaxDeltaStep>3</diaXgBoostMaxDeltaStep>
<diaGlobalMl>True</diaGlobalMl>
<diaAdaptiveMassAccuracy>False</diaAdaptiveMassAccuracy>
<diaMassWindowFactor>3.3</diaMassWindowFactor>
<diaNoMl>False</diaNoMl>
<diaPermuteRt>False</diaPermuteRt>
<diaPermuteCcs>False</diaPermuteCcs>
<diaBackgroundSubtraction>False</diaBackgroundSubtraction>
<diaBackgroundSubtractionQuantile>0.5</diaBackgroundSubtractionQuantile>
<diaBackgroundSubtractionFactor>4</diaBackgroundSubtractionFactor>
<diaLfqRatioType>0</diaLfqRatioType>
<diaTransferQvalue>0.3</diaTransferQvalue>
<diaTransferQvalueBetweenLabels>0.01</diaTransferQvalueBetweenLabels>
<diaTransferQvalueBetweenFractions>0.01</diaTransferQvalueBetweenFractions>
<diaTransferQvalueBetweenFaims>0.01</diaTransferQvalueBetweenFaims>
<diaOnlyIsosForRecal>True</diaOnlyIsosForRecal>
<diaMinPeaks>5</diaMinPeaks>
<diaUseFragIntensForMl>False</diaUseFragIntensForMl>
<diaUseFragMassesForMl>False</diaUseFragMassesForMl>
<diaMaxTrainInstances>500000</diaMaxTrainInstances>
<diaMaxFragmentCharge>3</diaMaxFragmentCharge>
<diaAdaptiveMlScoring>False</diaAdaptiveMlScoring>
<diaDynamicScoringMaxInstances>25000</diaDynamicScoringMaxInstances>
<diaMaxPrecursorMz>0</diaMaxPrecursorMz>
<diaHardRtFilter>True</diaHardRtFilter>
<diaConvertLibraryCharge2Fragments>False</diaConvertLibraryCharge2Fragments>
<diaChargeNormalizationLibrary>True</diaChargeNormalizationLibrary>
<diaChargeNormalizationSample>True</diaChargeNormalizationSample>
<diaDeleteIntermediateResults>True</diaDeleteIntermediateResults>
<diaScoreWeightScanIndex>-1</diaScoreWeightScanIndex>
<diaScoreWeightScanValue>1</diaScoreWeightScanValue>
<diaNumNonleadingMatches>1</diaNumNonleadingMatches>
<diaUseDefaultFragmentModel>True</diaUseDefaultFragmentModel>
<diaAltFragmentModelPath></diaAltFragmentModelPath>
<diaUseDefaultRtModel>True</diaUseDefaultRtModel>
<diaAltRtModelPath></diaAltRtModelPath>
<diaUseDefaultCcsModel>True</diaUseDefaultCcsModel>
<diaAltCcsModelPath></diaAltCcsModelPath>
<diaBatchProcessing>True</diaBatchProcessing>
<diaBatchSize>25</diaBatchSize>
<diaFirstBatch>-1</diaFirstBatch>
<diaLastBatch>-1</diaLastBatch>
<diaOnlyPreprocess>False</diaOnlyPreprocess>
<diaMultiplexQuantMethod>2</diaMultiplexQuantMethod>
<diaOnlyPostprocess>False</diaOnlyPostprocess>
<diaRequirePrecursor>False</diaRequirePrecursor>
<diaFuturePeptides>False</diaFuturePeptides>
<diaOverrideRtWithPrediction>False</diaOverrideRtWithPrediction>
<diaMaxModifications>0</diaMaxModifications>
<diaMaxPositionings>0</diaMaxPositionings>
<diaUseProbScore>False</diaUseProbScore>
<diaProbScoreP>1.2</diaProbScoreP>
<diaProbScoreG>1</diaProbScoreG>
<diaProbScoreStep>0.1</diaProbScoreStep>
<isM2FragTypeOverride>False</isM2FragTypeOverride>
<ms2FragTypeOverride>0</ms2FragTypeOverride>
<classicLfqForSingleShots>True</classicLfqForSingleShots>
<sequenceBasedModifier>False</sequenceBasedModifier>
<diaRtFromSamplesForExport>True</diaRtFromSamplesForExport>
<diaCcsFromSamplesForExport>True</diaCcsFromSamplesForExport>
<diaLibraryExport>0</diaLibraryExport>
<diaUseApexWeightsForPtmLoc>False</diaUseApexWeightsForPtmLoc>
</parameterGroup>
</parameterGroups>
<msmsParamsArray>
<msmsParams>
<Name>FTMS</Name>
<MatchTolerance>20</MatchTolerance>
<MatchToleranceInPpm>True</MatchToleranceInPpm>
<DeisotopeTolerance>7</DeisotopeTolerance>
<DeisotopeToleranceInPpm>True</DeisotopeToleranceInPpm>
<DeNovoTolerance>25</DeNovoTolerance>
<DeNovoToleranceInPpm>True</DeNovoToleranceInPpm>
<Deisotope>True</Deisotope>
<Topx>12</Topx>
<TopxInterval>100</TopxInterval>
<HigherCharges>True</HigherCharges>
<IncludeWater>True</IncludeWater>
<IncludeAmmonia>True</IncludeAmmonia>
<IncludeWaterCross>False</IncludeWaterCross>
<IncludeAmmoniaCross>False</IncludeAmmoniaCross>
<DependentLosses>True</DependentLosses>
<Recalibration>False</Recalibration>
</msmsParams>
<msmsParams>
<Name>ITMS</Name>
<MatchTolerance>0.5</MatchTolerance>
<MatchToleranceInPpm>False</MatchToleranceInPpm>
<DeisotopeTolerance>0.15</DeisotopeTolerance>
<DeisotopeToleranceInPpm>False</DeisotopeToleranceInPpm>
<DeNovoTolerance>0.5</DeNovoTolerance>
<DeNovoToleranceInPpm>False</DeNovoToleranceInPpm>
<Deisotope>False</Deisotope>
<Topx>8</Topx>
<TopxInterval>100</TopxInterval>
<HigherCharges>True</HigherCharges>
<IncludeWater>True</IncludeWater>
<IncludeAmmonia>True</IncludeAmmonia>
<IncludeWaterCross>False</IncludeWaterCross>
<IncludeAmmoniaCross>False</IncludeAmmoniaCross>
<DependentLosses>True</DependentLosses>
<Recalibration>False</Recalibration>
</msmsParams>
<msmsParams>
<Name>TOF</Name>
<MatchTolerance>25</MatchTolerance>
<MatchToleranceInPpm>True</MatchToleranceInPpm>
<DeisotopeTolerance>0.01</DeisotopeTolerance>
<DeisotopeToleranceInPpm>False</DeisotopeToleranceInPpm>
<DeNovoTolerance>25</DeNovoTolerance>
<DeNovoToleranceInPpm>True</DeNovoToleranceInPpm>
<Deisotope>True</Deisotope>
<Topx>16</Topx>
<TopxInterval>100</TopxInterval>
<HigherCharges>True</HigherCharges>
<IncludeWater>True</IncludeWater>
<IncludeAmmonia>True</IncludeAmmonia>
<IncludeWaterCross>False</IncludeWaterCross>
<IncludeAmmoniaCross>False</IncludeAmmoniaCross>
<DependentLosses>True</DependentLosses>
<Recalibration>False</Recalibration>
</msmsParams>
<msmsParams>
<Name>Unknown</Name>
<MatchTolerance>20</MatchTolerance>
<MatchToleranceInPpm>True</MatchToleranceInPpm>
<DeisotopeTolerance>7</DeisotopeTolerance>
<DeisotopeToleranceInPpm>True</DeisotopeToleranceInPpm>
<DeNovoTolerance>25</DeNovoTolerance>
<DeNovoToleranceInPpm>True</DeNovoToleranceInPpm>
<Deisotope>True</Deisotope>
<Topx>12</Topx>
<TopxInterval>100</TopxInterval>
<HigherCharges>True</HigherCharges>
<IncludeWater>True</IncludeWater>
<IncludeAmmonia>True</IncludeAmmonia>
<IncludeWaterCross>False</IncludeWaterCross>
<IncludeAmmoniaCross>False</IncludeAmmoniaCross>
<DependentLosses>True</DependentLosses>
<Recalibration>False</Recalibration>
</msmsParams>
</msmsParamsArray>
<fragmentationParamsArray>
<fragmentationParams>
<Name>HCD</Name>
<UseIntensityPrediction>False</UseIntensityPrediction>
<UseSequenceBasedModifier>False</UseSequenceBasedModifier>
<InternalFragments>False</InternalFragments>
<InternalFragmentWeight>1</InternalFragmentWeight>
<InternalFragmentAas>KRH</InternalFragmentAas>
</fragmentationParams>
<fragmentationParams>
<Name>CID</Name>
<UseIntensityPrediction>False</UseIntensityPrediction>
<UseSequenceBasedModifier>False</UseSequenceBasedModifier>
<InternalFragments>False</InternalFragments>
<InternalFragmentWeight>1</InternalFragmentWeight>
<InternalFragmentAas>KRH</InternalFragmentAas>
</fragmentationParams>
<fragmentationParams>
<Name>ETD</Name>
<UseIntensityPrediction>False</UseIntensityPrediction>
<UseSequenceBasedModifier>False</UseSequenceBasedModifier>
<InternalFragments>False</InternalFragments>
<InternalFragmentWeight>1</InternalFragmentWeight>
<InternalFragmentAas>KRH</InternalFragmentAas>
</fragmentationParams>
<fragmentationParams>
<Name>PQD</Name>
<UseIntensityPrediction>False</UseIntensityPrediction>
<UseSequenceBasedModifier>False</UseSequenceBasedModifier>
<InternalFragments>False</InternalFragments>
<InternalFragmentWeight>1</InternalFragmentWeight>
<InternalFragmentAas>KRH</InternalFragmentAas>
</fragmentationParams>
<fragmentationParams>
<Name>ETHCD</Name>
<UseIntensityPrediction>False</UseIntensityPrediction>
<UseSequenceBasedModifier>False</UseSequenceBasedModifier>
<InternalFragments>False</InternalFragments>
<InternalFragmentWeight>1</InternalFragmentWeight>
<InternalFragmentAas>KRH</InternalFragmentAas>
</fragmentationParams>
<fragmentationParams>
<Name>ETCID</Name>
<UseIntensityPrediction>False</UseIntensityPrediction>
<UseSequenceBasedModifier>False</UseSequenceBasedModifier>
<InternalFragments>False</InternalFragments>
<InternalFragmentWeight>1</InternalFragmentWeight>
<InternalFragmentAas>KRH</InternalFragmentAas>
</fragmentationParams>
<fragmentationParams>
<Name>UVPD</Name>
<UseIntensityPrediction>False</UseIntensityPrediction>
<UseSequenceBasedModifier>False</UseSequenceBasedModifier>
<InternalFragments>False</InternalFragments>
<InternalFragmentWeight>1</InternalFragmentWeight>
<InternalFragmentAas>KRH</InternalFragmentAas>
</fragmentationParams>
<fragmentationParams>
<Name>Unknown</Name>
<UseIntensityPrediction>False</UseIntensityPrediction>
<UseSequenceBasedModifier>False</UseSequenceBasedModifier>
<InternalFragments>False</InternalFragments>
<InternalFragmentWeight>1</InternalFragmentWeight>
<InternalFragmentAas>KRH</InternalFragmentAas>
</fragmentationParams>
</fragmentationParamsArray>
</MaxQuantParams>
