## Supplementary Table 4 for "LANA-dependent Interaction of Host Factors DAXX and BRD4 Impact KSHV Lytic Replication"

### Sheet: Sheet1
Table S4. List of Primers used in this study
Primer Name	Organism	Oligo Sequence (5' - 3')	Assay
ACTIN Fwd	Human	5'-CATGTACGTTGCTATCCAGGC-3'	RT-qPCR
ACTIN Rev	Human	5'-CTCCTTAATGTCACGCACGAT-3'	RT-qPCR
TUBULIN Fwd	Human	5'-TCCAGATTGGCAATGCCTG-3'	RT-qPCR
TUBULIN Rev	Human	5'-GGCCATCGGGCTGGAT-3'	RT-qPCR
DAXX Fwd	Human	5'-GAGGCACGGTTGAAGCGTAA-3'	RT-qPCR
DAXX Rev	Human	5'-CCATAGTCAGGGAAGGTATCAGG-3'	RT-qPCR
BRD4 Fwd	Human	5'-GTGGTGCACATCATCCAGTC-3'	RT-qPCR
BRD4 Rev	Human	5'-CCGACTCTGAGGACGAGAAG-3'	RT-qPCR
LIG3 Fwd	Human	5'-TCACTGGCGTGATGTAAGACA-3'	RT-qPCR
LIG3 Rev	Human	5'CCTGGAATGATAGAACAGGCTTT-3'	RT-qPCR
LANA Fwd	KSHV	5'-GTGACCTTGGCGATGACCTA-3'	RT-qPCR
LANA Rev	KSHV	5'-CAGGAGATGGAGAATGAGTA-3'	RT-qPCR
ORF45 Fwd	KSHV	5'-CAACTCTCCGGACGTGAACA-3'	RT-qPCR
ORF45 Rev	KSHV	5'-GGAGATTGGGTTGGGAGGTG-3'	RT-qPCR
ORF59 Fwd	KSHV	5'-GACAGCGTCTCGCTGACAGA-3'	RT-qPCR
ORF59 Rev	KSHV	5'-CACACGCGTGAGCTATTCGG-3'	RT-qPCR
ORF26 Fwd	KSHV	5'-AGCCGAAAGGATTCCACCATT-3'	RT-qPCR
ORF26 Rev	KSHV	5'-CCGTGTTGTCTACGTCCAGA-3'	RT-qPCR
K8.1 Fwd	KSHV	5′-TAACCATGAGTTCCACACAGATTC-3′	RT-qPCR
K8.1 Rev	KSHV	5′-GGTTTTGTGTTACACTATGTAGG-3′	RT-qPCR
LANA Fwd	KSHV	5'-GGAACGCGCCTCATACGA-3'	qPCR
LANA Rev	KSHV	5'-CGCGAATACCGCTATGTACTCA-3'	qPCR
